## Supplementary Dataset S1 for "Calcineurin controls the cytokinesis machinery during thermal stress in *Cryptococcus deneoformans*"

### Sheet: Sheet1
Annotation	Strain name	Gene mutated (ORF number or Aneuploidy)	Gene mutated (Name)	Nature of mutation	Impact on protein	Secondary mutation, if any		Background
A1	VYD3010	CNA02920	VPS70/TRE1	Intron-11 G >A				JEC20
A2	VYD3011	Aneuploidy						JEC20
A3	VYD3012	CNG03840	LOT6	Frame shift	A82*			JEC20
A4	VYD3013	CNG03990	MET10	Truncation	R916*			JEC20
A5	VYD3014	Aneuploidy						JEC20
A6	VYD3015	CNA05370	ISC1/CSS1	Substitution	N186D			JEC20
A7	VYD3016	CNB00620	HOF1/CDC15/IMP2	Substitution	S664F			JEC20
A8	VYD3017	CNN02110	CHS6	Substitution	M412I			JEC20
A9	VYD3018	CND00260	CNB1	Intron T > C				JEC20
A10	VYD3019	CND00260	CNB1	Intron T > C				JEC20
A11	VYD3020	CNB00620	HOF1/CDC15/IMP2	Substitution	T612M			JEC21
A12	VYD3021	Aneuploidy						JEC21
B1	VYD3022	CNN02110	CHS6	Substitution	F279V			JEC20
B2	VYD3023	CNN02110	CHS6	Substitution	L878F			JEC20
B3	VYD3024	CNB00620	HOF1/CDC15/IMP2	Substitution	S667C			JEC20
B4	VYD3025	Aneuploidy						JEC20
B5	VYD3026	CNI04390		Substitution	A112S			JEC20
B6	VYD3027	Aneuploidy						JEC20
B7	VYD3028	Aneuploidy						JEC20
B8	VYD3029	CNN02110	CHS6	Substitution	T413K			JEC20
B9	VYD3030	CNA05370	ISC1/CSS1	Substitution	T234A			JEC20
B10	VYD3031	CNG01630	CTS1	Substitution	E136K			JEC20
B11	VYD3032	CNB00620	HOF1/CDC15/IMP2	Substitution	S667F	CNF03040	X608P	JEC20
B12	VYD3033	CNB00620	HOF1/CDC15/IMP2	Substitution	S667P			JEC20
C1	VYD3034	Aneuploidy						JEC20 cnb1
C4	VYD3037	Aneuploidy						JEC20 cnb1
C5	VYD3038	CNN02110	CHS6	Substitution	T310A			JEC20 cnb1
C6	VYD3039	CNG01630	CTS1	Substitution	E134K			JEC20 cnb1
C7	VYD3040	Aneuploidy						JEC20 cnb1
C8	VYD3041	Aneuploidy						JEC20 cnb1
C9	VYD3042	CNB00620	HOF1/CDC15/IMP2	Substitution	S664F			JEC20 cnb1
C10	VYD3043	Aneuploidy						JEC21
C11	VYD3044	CNG01630	CTS1	Substitution	E136K	CNJ01760	A61D	JEC21
C12	VYD3045	CNA05370	ISC1/CSS1	Substitution	T80R			JEC21
D1	VYD3046	CNN02110	CHS6	Substitution	T599I			JEC21
D2	VYD3047	CNB00620	HOF1/CDC15/IMP2	Substitution	S670F			JEC21
D3	VYD3048	CNG01630	CTS1	Substitution	Q779R			JEC21
D4	VYD3049	Aneuploidy						JEC21
D5	VYD3050	CNN02110	CHS6	Substitution	T287P			JEC21
D6	VYD3051	CNB00620	HOF1/CDC15/IMP2	Substitution	S670F			JEC21
D7	VYD3052	CNC00050	CHS8	Substitution	A636T	CNA03090	Q142L	JEC21
D8	VYD3053	CNH01545	SHO1	Substitution	G109C	CNA03090	Q142L	JEC21
D9	VYD3054	CNN02110	CHS6	Substitution	T880P			JEC21 cnb1
D10	VYD3055	Aneuploidy						JEC21 cnb1
D11	VYD3056	Aneuploidy						JEC21 cnb1
D12	VYD3057	Aneuploidy						JEC21 cnb1
E1	VYD3058	Aneuploidy						JEC21 cnb1
E2	VYD3059	CNB00620	HOF1/CDC15/IMP2	Substitution	S667P			JEC21 cnb1
E3	VYD3060	CNB00620	HOF1/CDC15/IMP2	Substitution	S667P			JEC21 cnb1
F6	VYD3075	CNA00180	VCX1	Intron mutation				JEC20 cnb1
F9	VYD3078	CNN02110	CHS6	Substitution	A597V			JEC20 cnb1
F11	VYD3080	CNC00050	CHS8	Substitution	S788N			JEC20 cnb1
F12	VYD3081	CNI03350	YAK1	Truncation	Y447*			JEC20 cnb1
G1	VYD3082	CNN02110	CHS6	Substitution	L273R			JEC20 cnb1
G3	VYD3084	Aneuploidy						JEC21 cnb1
G4	VYD3085	Aneuploidy						JEC21 cnb1
G5	VYD3086	CNG01630	CTS1	Substitution	D131N			JEC21 cnb1
G6	VYD3087	Aneuploidy						JEC21 cnb1
G7	VYD3088	Aneuploidy						JEC21 cnb1
G8	VYD3089	Aneuploidy						JEC21 cnb1
G9	VYD3090	CNB00620	HOF1/CDC15/IMP2	Substitution	S667P			JEC21 cnb1
G10	VYD3091	CNA05370	ISC1/CSS1	Substitution	T234A			JEC21 cnb1
G11	VYD3092	CNG01630	CTS1	Substitution	S167R			JEC21 cnb1
G12	VYD3093	Aneuploidy						JEC21 cnb1
H10	VYD3103							Parent
H11	VYD3104							Parent
